# Mitotyping – An integrative framework to quantify mitochondrial specialization and plasticity

**DOI:** 10.1101/2025.02.03.635951

**Authors:** Anna S. Monzel, Jack Devine, Darshana Kapri, Gabriel Sturm, Caroline Trumpff, Vilas Menon, Philip L. De Jager, Jose Antonio Enriquez, Martin Picard

## Abstract

Mitochondria are a diverse family of organelles with highly specialized functions. While they share common features, their molecular and functional diversity remains underexplored. Here, we introduce a quantitative pipeline to define the degree of molecular specialization among different mitochondrial phenotypes, or *mitotypes*. By distilling hundreds of validated mitochondrial genes into 149 biologically interpretable MitoPathway scores, this streamlined mitotyping framework enables investigators to quantify and interpret mitochondrial diversity and plasticity from transcriptomic data across a variety of natural and experimental contexts. Using this approach, we show that mouse and human multi-organ mitotypes segregate along two main axes of mitochondrial specialization, characterize robust longitudinal and perturbation-induced metabolic plasticity in cultured human fibroblasts, and resolve cell-type and single-cell mitochondrial recalibrations across the human brain and sperm developmental trajectory. Together, this framework provides a practical and extensible approach for analyzing mitochondrial specialization in complex biological systems.
