## supplemental table 1 for "Mitotyping – An integrative framework to quantify mitochondrial specialization and plasticity"

Group	Tissue
Anabolic	Kidney
Anabolic	Liver
CNS	Amygdala
CNS	Basal ganglia
CNS	Cerebellum
CNS	Cerebral cortex
CNS	Choroid plexus
CNS	Hippocampal formation
CNS	Hypothalamus
CNS	Medulla oblongata
CNS	Midbrain
CNS	Olfactory bulb
CNS	Pons
CNS	Spinal cord
CNS	Thalamus
CNS	White matter
Contractile	Heart muscle
Contractile	Skeletal muscle
Digestive	Appendix
Digestive	Colon
Digestive	Duodenum
Digestive	Esophagus
Digestive	Gallbladder
Digestive	Rectum
Digestive	Small intestine
Digestive	Stomach
Immune	Bone marrow
Immune	Lymph node
Immune	Spleen
Immune	Thymus
Immune	Tonsil
Other	Breast
Other	Lung
Other	Pancreas
Other	Retina
Other	Skin
Other	Smooth muscle
Other	Tongue
Other	Urinary bladder
Reproductive	Cervix
Reproductive	Endometrium
Reproductive	Epididymis
Reproductive	Fallopian tube
Reproductive	Ovary
Reproductive	Placenta
Reproductive	Prostate
Reproductive	Seminal vesicle
Reproductive	Testis
Reproductive	Vagina
Secretory	Adipose tissue
Secretory	Adrenal gland
Secretory	Parathyroid gland
Secretory	Pituitary gland
Secretory	Salivary gland
Secretory	Thyroid gland
