## supplemental table 2 for "Mitotyping – An integrative framework to quantify mitochondrial specialization and plasticity"

Pathway	number_genes
ABC transporters	8
Amidoxime reducing complex	4
Amino acid metabolism	90
Apoptosis	35
Autophagy	18
Biotin utilizing proteins	5
Branched-chain amino acid dehydrogenase complex	6
Branched-chain amino acid metabolism	25
CI assembly factors	22
CI subunits	44
CII assembly factors	4
CII subunits	4
CIII assembly factors	6
CIII subunits	10
CIV assembly factors	30
CIV subunits	21
CV assembly factors	5
CV subunits	21
Calcium cycle	9
Calcium homeostasis	24
Calcium uniporter	6
Carbohydrate metabolism	73
Cardiolipin synthesis	16
Carnitine shuttle	5
Carnitine synthesis and transport	6
Catechol metabolism	3
Chaperones	16
Cholesterol, bile acid, steroid synthesis	14
Cholesterol-associated	2
Choline and betaine metabolism	7
Coenzyme A metabolism	5
Coenzyme Q metabolism	13
Complex I	66
Complex II	8
Complex III	16
Complex IV	51
Complex V	26
Copper metabolism	7
Creatine metabolism	4
Cristae formation	11
Cytochrome C	2
Cytochromes	4
Detoxification	51
EF hand proteins	11
Eicosanoid metabolism	3
Electron carriers	15
Fatty acid oxidation	44
Fe-S cluster biosynthesis	23
Fe-S-containing proteins	31
Fission	15
Folate and 1-C metabolism	21
Fusion	9
GABA metabolism	7
Gluconeogenesis	9
Glutamate metabolism	8
Glycerol phosphate shuttle	1
Glycine cleavage system	4
Glycine metabolism	15
Glyoxylate metabolism	8
Heme synthesis and processing	16
Heme-containing proteins	13
Immune response	5
Import motor	6
Intramitochondrial membrane interactions	9
Iron homeostasis	5
Itaconate metabolism	6
Ketone metabolism	8
Kynurenine metabolism	3
Lipid metabolism	123
Lipoate insertion	4
Lysine metabolism	16
MIA40	3
MICOS complex	7
Malate-aspartate shuttle	6
Metabolism	461
Metals and cofactors	122
Mitochondrial central dogma	231
Mitochondrial dynamics and surveillance	104
Mitochondrial permeability transition pore	7
Mitochondrial ribosome	83
Mitochondrial ribosome assembly	24
Mitophagy	14
Molybdenum cofactor synthesis and proteins	5
NAD biosynthesis and metabolism	14
Nucleotide import	10
Nucleotide metabolism	40
Nucleotide synthesis and processing	24
OXA	1
OXPHOS	169
OXPHOS assembly factors	68
OXPHOS subunits	102
Organelle contact sites	14
Phospholipid metabolism	23
Polycistronic mtRNA processing	13
Preprotein cleavage	8
Proline metabolism	6
Propanoate metabolism	4
Proteases	28
Protein homeostasis	51
Protein import and sorting	48
Protein import, sorting and homeostasis	86
Pyruvate metabolism	16
Q-linked reactions, other	11
ROS and glutathione metabolism	27
Respirasome assembly	4
SAM	3
SLC25A family	51
Selenoproteins	5
Serine metabolism	5
Sideroflexins	5
Signaling	48
Small molecule transport	85
Sulfur metabolism	11
TCA cycle	20
TCA-associated	15
TIM22 carrier pathway	3
TIM23 presequence pathway	6
TOM	9
Tetrahydrobiopterin synthesis	3
Trafficking	7
Transcription	8
Translation	155
Translation factors	16
Type II fatty acid synthesis	9
Urea cycle	7
Vitamin A metabolism	5
Vitamin B1 metabolism	1
Vitamin B12 metabolism	4
Vitamin B2 metabolism	3
Vitamin B6 metabolism	2
Vitamin C metabolism	2
Vitamin D metabolism	4
Vitamin metabolism	49
Xenobiotic metabolism	23
cAMP-PKA signaling	6
fMet processing	3
mt-mRNA modifications	4
mt-rRNA modifications	18
mt-tRNA modifications	22
mt-tRNA synthetases	22
mtDNA maintenance	31
mtDNA modifications	1
mtDNA nucleoid	11
mtDNA repair	9
mtDNA replication	14
mtDNA stability and decay	3
mtRNA granules	28
mtRNA metabolism	76
mtRNA stability and decay	17
